# A Cas9 nanoparticle system with truncated Cas9 target sequences on DNA repair templates enhances genome targeting in diverse human immune cell types

**DOI:** 10.1101/591719

**Authors:** David N. Nguyen, Theodore L. Roth, Jonathan Li, Peixin Amy Chen, Murad R. Mamedov, Linda T. Vo, Victoria Tobin, Ryan Apathy, Daniel Goodman, Eric Shifrut, Jeffrey A. Bluestone, Jennifer M. Puck, Francis C. Szoka, Alexander Marson

## Abstract

Virus-modified T cells are approved for cancer immunotherapy, but more versatile and precise genome modifications are needed for a wider range of adoptive cellular therapies^1–4^. We recently developed a non-viral CRISPR–Cas9 system for genomic site-specific integration of large DNA sequences in primary human T cells^5^. Here, we report two key improvements for efficiency and viability in an expanded variety of clinically-relevant primary cell types. We discovered that addition of truncated Cas9 target sequences (tCTS) at the ends of the homology directed repair (HDR) templates can interact with Cas9 ribonucleoproteins (RNPs) to ‘shuttle’ the template and enhance targeting efficiency. Further, stabilizing the Cas9 RNPs into nanoparticles with poly(glutamic acid) improved editing, reduced toxicity, and enabled lyophilized storage without loss of activity. Combining the tCTS HDR template modifications with polymer-stabilized nanoparticles increased gene targeting efficiency and viable cell yield across multiple genomic loci in diverse cell types. This system is an inexpensive, user-friendly delivery platform for non-viral genome reprogramming that we successfully applied in regulatory T cells (Tregs), γδ-T cells, B cells, NK cells, and primary and iPS-derived^6^ hematopoietic stem progenitor cells (HSPCs).
