## Supplemental Table 1 for "A Cas9 nanoparticle system with truncated Cas9 target sequences on DNA repair templates enhances genome targeting in diverse human immune cell types"

### Sheet: Sup Table 1- gRNAHDR Sequences
Supplementary Table 1. List of HDR Template, DNA primer, and gRNA sequences used in study
HDR Template	Insertion Location	5' HA Size	Insertion Size	3' HA Size	Total Size	Fwd Primer Sequence (To amplify HDR template and add Truncated Cas9 Target Sequence)	Rev Primer Sequence (To amplify HDR template and add Truncated Cas9 Target Sequence)	gRNA Seqeunce	Addgene Number for Plasmid Template containing HDRT sequence	HDRT Full Seq (without Truncated Cas9 Target Sequence)
RAB11A-GFP	N Terminus	306	732	312	1350	GGGACTAGTGGCCCATGTCGTACTCGTCGTCGCGGAGCAAGCGGCCACTAAGACTAT	acttccAGCaccCCATGTCGTACTCGTCGTCGCGGCGTAGAACCCGGGGAAAGGAAT	GGTAGTCGTACTCGTCGTCG	112012 (RAB11A-GFP HDRT Source (pTR 143))	GGTAGCTAGGAGTTCCAGGACTCAGTTTCCCCTTTGAGCCTCCTTTAGCGACTAAAGCTTGAAGCCCCACGCATCTCGACTCTCGCGCACACCGCCCTTGTTGGGCTCAGGGGCGGGGCGCCGCCCCCGGAAGTACTTCCCCTTAAAGGCTGGGGCCTGCCGGAAATGGCGCAGCGGCAGGGAGGGGCTCTTCACCCAGTCCGGCAGTTGAAGCTCGGCGCTCGGGTTACCCCTGCAGCGACGCCCCCTGGTCCCACAGATACCACTGCTGCTCCCGCCCTTTCGCTCCTCGGCCGCGCAATGGGCGGATCGGGTGGGACTAGTGGCAGCAAGGGCGAGGAGCTGTTCACCGGGGTGGTGCCCATCCTGGTCGAGCTGGACGGCGACGTAAACGGCCAC…
RAB11A-mCherry	N Terminus	306	750	312	1368	GGGACTAGTGGCCCATGTCGTACTCGTCGTCGCGGAGCAAGCGGCCACTAAGACTAT	acttccAGCaccCCATGTCGTACTCGTCGTCGCGGCGTAGAACCCGGGGAAAGGAAT	GGTAGTCGTACTCGTCGTCG	112013 (RAB11A-mCherry HDRT Source (pTR 144))	GGTAGCTAGGAGTTCCAGGACTCAGTTTCCCCTTTGAGCCTCCTTTAGCGACTAAAGCTTGAAGCCCCACGCATCTCGACTCTCGCGCACACCGCCCTTGTTGGGCTCAGGGGCGGGGCGCCGCCCCCGGAAGTACTTCCCCTTAAAGGCTGGGGCCTGCCGGAAATGGCGCAGCGGCAGGGAGGGGCTCTTCACCCAGTCCGGCAGTTGAAGCTCGGCGCTCGGGTTACCCCTGCAGCGACGCCCCCTGGTCCCACAGATACCACTGCTGCTCCCGCCCTTTCGCTCCTCGGCCGCGCAATGGGCGGATCGGGTGGGACTAGTGGCgtgagcaagggcgaggaggataacatggccatcatcaaggagttcatgcgcttcaaggtgcacatggagggc…
CLTA-GFP	N Terminus	351	729	303	1383	GGGACTAGTGGCCTTGGGATCCAGCTCAGCCACGGCTCCCTATCAGGCAGCACTTCC	acttccAGCaccCTTGGGATCCAGCTCAGCCACGGCAAGGAGCACGAGTCACACAGA	GAACGGATCCAGCTCAGCCA	112016 (CLTA-GFP HDRT Source (pTR 153))	CTCCCTATCAGGCAGCACTTCCGCCTCCCGGGGCCCGCGCAGCTCACCTCCCTCACCTCCCGCCCTACCCCAGTCACGAGTTGTTTTAGGGGGACCGCCCCTCCACTTGCTGATTGGGTAGCTCCTGAACCATTGTTGTCCTCTGATTGGTTGTTCCCTTTTCGGCTCTGCAACACCGCCTAGACCGACCGGATACACGGGTAGGGCTTCCGCTTTACCCGTCTCCCTCCTGGCGCTTGTCCTCCTCTCCCAGTCGGCACCACAGCGGTGGCTGCCGGGCGTGGTGTCGGTGGGTCGGTTGGTTTTTGTCTCACCGTTGGTGTCCGTGCCGTTCAGTTGCCCGCCATGGCTGGATCGGGTGGGACTAGTGGCAGCAAGGGCGAGGAGCTGTTCACCGGG…
CLTA-mCherry	N Terminus	351	1401	303	1401	GGGACTAGTGGCCTTGGGATCCAGCTCAGCCACGGCTCCCTATCAGGCAGCACTTCC	acttccAGCaccCTTGGGATCCAGCTCAGCCACGGCAAGGAGCACGAGTCACACAGA	GAACGGATCCAGCTCAGCCA	112017 (CLTA-mCherry HDRT Source (pTR 177))	CTCCCTATCAGGCAGCACTTCCGCCTCCCGGGGCCCGCGCAGCTCACCTCCCTCACCTCCCGCCCTACCCCAGTCACGAGTTGTTTTAGGGGGACCGCCCCTCCACTTGCTGATTGGGTAGCTCCTGAACCATTGTTGTCCTCTGATTGGTTGTTCCCTTTTCGGCTCTGCAACACCGCCTAGACCGACCGGATACACGGGTAGGGCTTCCGCTTTACCCGTCTCCCTCCTGGCGCTTGTCCTCCTCTCCCAGTCGGCACCACAGCGGTGGCTGCCGGGCGTGGTGTCGGTGGGTCGGTTGGTTTTTGTCTCACCGTTGGTGTCCGTGCCGTTCAGTTGCCCGCCATGGCTGGATCGGGTGGGACTAGTGGCgtgagcaagggcgaggaggataacatg…
mEGFP-TUBA1B (Microtubules)	N Terminus	404	743	343	1490	GGGACTAGTGGCACCTGATGCACTCACGCTGCCGGCCCGGTTTAGGATGGGAAGGTA	acttccAGCaccACCTGATGCACTCACGCTGCCGGAGTGCGAACTTCATCTGGAGGA	TGGAGATGCACTCACGCTGC	87421 (AICSDP-12:TUBA1B-mEGFP)	CCCGGTTTAGGATGGGAAGGTAACATTCATTAAAAGCAACGTAGACTATAGTGTAGCTGTTCTCAAAAGTAGTACATCttagaaaaggatctttagaaaagatcgctttagaaaaggaAATTCGTTTTCAGATTACGTGAGTagcctaggtaacacagccagacctcatctccacaaaaaaaatgaaaaaattagccagcttggtggtctgtgcctgtggtcccagctgctccagaggctgaggtggggggatgactggagcctaggctgcagtgagcctagatggcatcactgcactcaagcctgggcgacagaccttatctctaaaaaaataaagaTTGCATGAGTATTTTGTTCCACTTGACAGTCATCAATAGATTGGTTTAAATTGTGATATCT…
ACTB-mEGFP (Actin)	N Terminus	439	754	330	1523	GGGACTAGTGGCGCGCGCGATATCATCATCCACGGctgggactcaaggcgctaact	acttccAGCaccGCGCGCGATATCATCATCCACGGcgatggggtacttcagggtgag	CGCGGCGATATCATCATCCA	87425 (AICSDP-16:ACTB-mEGFP)	CTGGGACTCAAGGCGCTAACTGCGCGTGCGTTCTGGGGCCCGGGGTGCCGCGGCCTGGGCTGGGGCGAAGGCGGGCTCGGCCGGAAGGGGTGGGGTCGCCGCGGCTCCCGGGCGCTTGCGCGCACTTCCTGCCCGAGCCGCTGGCCGCCCGAGGGTGTGGCCGCTGCGTGCGCGCGCGCCGACCCGGCGCTGTTTGAACCGGGCGGAGGCGGGGCTGGCGCCCGGTTGGGAGGGGGTTGGGGCCTGGCTTCCTGCCGCGCGCCGCGGGGACGCCTCCGACCAGTGTTTGCCTTTTATGGTAATAACGCGGCCGGCCCGGCTTCCTTTGTCCCCAATCTGGGCGCGCGCCGGCGCCCCCTGGCGGCCTAAGGACTCGGCGCGCCGGAAGTGGCCAGGGCG…
FBL-mEGFP (Nucleus)	C Terminus	308	790	380	1478	GGGACTAGTGGCTGAACAGTTCTTCACCTTGGCGGGAAAAACAGCCCAAAGCCCTGT	acttccAGCaccTGAACAGTTCTTCACCTTGGCGGAGCAAAATGGCGACCACAACAA	ACTTCAGTTCTTCACCTTGG	87427 (AICSDP-14:FBL-mEGFP)	GAAAAACAGCCCAAAGCCCTGTTGTAGACATTAGTCCTTTCTCCTCTTTAGGCCAACTGCATTGACTCCACAGCCTCAGCCGAGGCCGTGTTTGCCTCCGAAGTGAAAAAGATGCAACAGGAGAACATGAAGCCGCAGGAGCAGTTGACCCTTGAGCCATATGAAAGAGACCATGCCGTGGTCGTGGGAGTGTACAGGTGAGCAGGGGCCCAGCAATACACCAAGACAGACATCTCTGTCCCTTGCACCCCGAGTGCCATGATCCTGGGGACCCTCCTTCATCACCTATCTTCCTCTCACAGGCCACCTCCTAAAGTGAAGAACAAGCCCAACAGCGCCGTGGACGGCACCGCCGGCCCCGGCGTGAGCAAGGGCGAGGAGCTGTTCACCGGGGTGGTG…
CD4-C-GFP	C Terminus	260	729	357	1346	GGGACTAGTGGCGACCCCTCGTGCCTCAAATGCGGCTAAAGGGGTGTGGTGGAGAGG	acttccAGCaccGACCCCTCGTGCCTCAAATGCGGGGAAAAGGAAATGGCGTGGAGG	CTGGCCTCGTGCCTCAAATG	112018 (CD4-C-GFP HDRT Source (pTR 152))	GGAGATGGGGGCTAAAGGGGTGTGGTGGAGAGGATAGAGGGGTGGGAAAAGATGGCCAGGAGCTAGAAGGAGGCAGAAGTGGGAGGATGGAGCTGAAGGAGCAGCAGGCCAGGAAAGGCCCTGCTGGAAAGCCACTGGAGCTGTGCTGCGCTGGAAAGGCCATTGGAGGTGCTAGAACGCAAAGGGGTTGCAGTGGGGACAGACCTGCTCCCCTTCTTCTTTGTTCCTGCAGCCGGTTTCAGAAGACATGTAGCCCCATTGGATCGGGTGGGACTAGTGGCAGCAAGGGCGAGGAGCTGTTCACCGGGGTGGTGCCCATCCTGGTCGAGCTGGACGGCGACGTAAACGGCCACAAGTTCAGCGTGCGCGGCGAGGGCGAGGGCGATGCCACCAACGGCA…
IL2RA-N-2A-tNGFR	N Terminus	228	912	368	1508	GGGACTAGTGGCACTCCAGTCCCCACATCAGCCGGAGAGTGCTAGGCAGTTTCCTGG	acttccAGCaccACTCCAGTCCCCACATCAGCCGGCTGCTCATCGGGACCCTGTTAA	TGAGCAGTCCCCACATCAGC		AGAGTGCTAGGCAGTTTCCTGGCTGAACACGCCAGCCCAATACTTAAAGAGAGCAACTCCTGACTCCGATAGAGACTGGATGGACCCACAAGGGTGACAGCCCAGGCGGACCGATCTTCCCATCCCACATCCTCCGGCGCGATGCCAAAAAGAGGCTGACGGCAACTGGGCCTTCTGCAGAGAAAGACCTCCGCTTCACTGCCCCGGCTGGTCCCAAGGGTCAGGAAGATGGGGGCAGGTGCCACTGGCCGCGCCATGGACGGGCCGCGCCTGCTGCTGTTGCTGCTTCTGGGGGTGTCCCTTGGAGGTGCCAAGGAGGCATGCCCCACAGGCCTGTACACACACAGCGGTGAGTGCTGCAAAGCCTGCAACCTGGGCGAGGGTGTGGCCCAGCCTTGT…
IL2RG-N-2A-tNGFR	N Terminus	491	912	516	1919	GGGACTAGTGGCTCCCATGTGAATGGTAATGACGGGTATATGTGCCCACAGGAGCCA	acttccAGCaccTCCCATGTGAATGGTAATGACGGCAGTGGGCATAGTGGTCAGGAA	TGGTAATGATGGCTTCAACA		GTATATGTGCCCACAGGAGCCAAGACGGTATTTTCCATCCTCCCAAAACAGTAGAGCTTTGACAGAGATTTAAGGGTGACCAAGTCAAGGAAGAGGCATGGCATAGAACGGTGATGTCGGGGGTGGGGGTTCAGAACTTCCATTATAGAAGGTAATGATTTAGAGGAGAAGGTGGTTGAGAATGGTGCTAGTGGTAGTGAACAGATCCTTCCCAGGATCTAGGTGGGCTGAGGATTTTTGAGTCTGTGACACTATTGTATATCCAGCTTTAGTTTCTGTTTACCACCTTACAGCAGCACCTAATCTCCTAGAGGACTTAGCCCGTGTCACACAGCACATATTTGCCACACCCTCTGTAAAGCCCTGGTTTATAAGGTTCTTTCCACCGGAAGCTATGAC…
NYESO β/α into TRAC	TRAC Exon 1	302	1503	304	2109	TGGCGGGACTAGTGGCTCTCTCTCTCAGCTGGTACACGGTTTCAGGTTTCCTTGAGTGGCA	CaccacttccAGCaccTCTCTCTCTCAGCTGGTACACGGTGGCCATTCCTGAAGCAAGGAA	AGAGTCTCTCAGCTGGTACA	112021 (NYESO beta/alpha into TRAC HDRT Source (pTR 169))	TTTCAGGTTTCCTTGAGTGGCAGGCCAGGCCTGGCCGTGAACGTTCACTGAAATCATGGCCTCTTGGCCAAGATTGATAGCTTGTGCCTGTCCCTGAGTCCCAGTCCATCACGAGCAGCTGGTTTCTAAGATGCTATTTCCCGTATAAAGCATGAGACCGTGACTTGCCAGCCCCACAGAGCCCCGCCCTTGTCCATCACTGGCATCTGGACTCCAGCCTGGGTTGGGGCAAAGAGGGAAATGAGATCATGTCCTAACCCTGATCCTCTTGTCCCACAGATATCCAGAACCCTGACCCTGCCTCCGGATCCGGAGAGGGCAGGGGATCTCTCCTTACTTGTGGCGACGTGGAGGAGAACCCCGGCCCCATGAGCATCGGCCTCCTGTGCTGTGCAGCCT…
Scrambled gRNA Sequence:
GGTTCTTGACTACCGTAATT
"Off-Target" gRNA Sequence Targeting CXCR4:
GAAGCGTGATGACAAAGAGG
CD4 Knockout guide Sequence:
TTGCTTCTGGTGCTGCAACT
